# A Comprehensive Benchmarking Study on Computational Tools for Cross-omics Label Transfer from Single-cell RNA to ATAC Data

**DOI:** 10.1101/2024.02.01.578507

**Authors:** Yuge Wang, Hongyu Zhao

## Abstract

With continuous progress of single-cell chromatin accessibility profiling techniques, scATAC-seq has become more commonly used in investigating regulatory genomic regions and their involvement in developmental, evolutionary, and disease-related processes. At the same time, accurate cell type annotation plays a crucial role in comprehending the cellular makeup of complex tissues and uncovering novel cell types. Unfortunately, the majority of existing methods primarily focus on label transfer within scRNA-seq datasets and only a limited number of approaches have been specifically developed for transferring labels from scRNA-seq to scATAC-seq data. Moreover, many methods have been published for the joint embedding of data from the two modalities, which can be used for label transfer by adding a classifier trained on the latent space. Given these available methods, this study presents a comprehensive benchmarking study evaluating 27 computational tools for scATAC-seq label annotations through tasks involving single-cell RNA and ATAC data from various human and mouse tissues. We found that when high quality paired data were available to transfer labels across unpaired data, Bridge and GLUE were the best performers; otherwise, bindSC and GLUE achieved the highest prediction accuracy overall. All these methods were able to use peak-level information instead of purely relying on the gene activities from scATAC-seq. Furthermore, we found that data imbalance, cross-omics dissimilarity on common cell types, data binarization, and the introduction of semi-supervised strategy usually had negative impacts on model performance. In terms of scalability, we found that the most time and memory efficient methods were Bridge and deep-learning-based algorithms like GLUE. Based on the results of this study, we provide several suggestions for future methodology development.
