## Supplementary Tables for "A Comprehensive Benchmarking Study on Computational Tools for Cross-omics Label Transfer from Single-cell RNA to ATAC Data"

### Sheet: Table S1
Tissue/Organ	Used in	Species	Technique	Data type	GA algo	Is 10x?	# cell	# cell types	Published year	Download	Paper	Original reference genome
Embryo		Mouse	10x Multiome	Multiomic	Signac	Y	56861	37	2022	https://github.com/rargelaguet/mouse_organogenesis_10x_multiome_publication	https://www.biorxiv.org/content/10.1101/2022.06.15.496239v2.full.pdf	mm10
			scRNA-seq	RNA		Y	116312	34	2019	https://github.com/MarioniLab/EmbryoTimecourse2018/blob/master/download/download.sh	https://www.nature.com/articles/s41586-019-0933-9	mm10
			snATAC-seq	ATAC	Signac	N	19453	17	2020	https://www.ncbi.nlm.nih.gov/geo/query/acc.cgi?acc=GSE133244	https://www.nature.com/articles/s41556-020-0489-9#data-availability	mm10
Kidney		Mouse	sci-CAR	Multiomic	CreateGeneActivityMatrix	N	11,296 (8,837 annotated)	14	2018	https://www.ncbi.nlm.nih.gov/geo/query/acc.cgi?acc=GSE117089	https://www.science.org/doi/10.1126/science.aau0730	mm10
			scRNA-seq	RNA		Y	43410	14	2021	https://www.ncbi.nlm.nih.gov/geo/query/acc.cgi?acc=GSE157079	https://www.nature.com/articles/s41467-021-22266-1	mm10
			scATAC-seq	ATAC	Signac	Y	27652	13	2021	same as above	same as above	mm10
Primary motor cortex		Mouse	SNARE-seq	Multiomic	Signac	N	10309	23	2019	https://www.ncbi.nlm.nih.gov/geo/query/acc.cgi?acc=GSE126074	https://www.nature.com/articles/s41587-019-0290-0	mm10
	GLUE, cobolt		scRNA-seq	RNA		Y	69727	11	2021	https://assets.nemoarchive.org/dat-ch1nqb7	https://www.nature.com/articles/s41586-021-03500-8	mm10
	GLUE, cobolt		snATAC-seq	ATAC	SnapATAC	N	54844	11	2021	same as above	same as above	mm10
Brain		Mouse	SNARE-seq	Multiomic	Signac	N	10309	23	2019	https://www.ncbi.nlm.nih.gov/geo/query/acc.cgi?acc=GSE126074	https://www.nature.com/articles/s41587-019-0290-0	mm10
	GLUE		Drop-seq	RNA		N	55803	8	2018	http://dropviz.org/	https://www.sciencedirect.com/science/article/pii/S0092867418309553?via%3Dihub	mm10
	GLUE, SCALEX		scATAC-seq	ATAC	Signac	Y	2317	9	2019	https://support.10xgenomics.com/single-cell-atac/datasets/1.1.0/atac_v1_adult_brain_fresh_5k?	NA	mm10
	SCALEX		snATAC-seq	ATAC	SnapATAC	N	35635	9	2021	https://www.ncbi.nlm.nih.gov/geo/query/acc.cgi?acc=GSE126724	https://www.nature.com/articles/s41467-021-21583-9	mm10
Brain (from Atlas)		Mouse	SNARE-seq	Multiomic	Signac	N	10309	23	2019	https://www.ncbi.nlm.nih.gov/geo/query/acc.cgi?acc=GSE126074	https://www.nature.com/articles/s41587-019-0290-0	mm10
			SMART-seq2	RNA		N	7189	11	2018	https://tabula-muris.ds.czbiohub.org/	https://www.nature.com/articles/s41586-018-0590-4	mm10
			sci-ATAC-seq	ATAC		N	16874	29	2018	https://atlas.gs.washington.edu/mouse-atac/	https://www.sciencedirect.com/science/article/pii/S0092867418308559	mm9
Retina	bindSC	Mouse	10x Multiome	Multiomic	Cicero	Y	9383	16	2022	https://www.ncbi.nlm.nih.gov/geo/query/acc.cgi?acc=GSE201402	https://genomebiology.biomedcentral.com/articles/10.1186/s13059-022-02679-x	mm10
Skin	GLUE	Mouse	SHARE-seq	Multiomic	Signac	N	32231	22	2020	https://ftp.ncbi.nlm.nih.gov/geo/series/GSE140nnn/GSE140203/suppl/	https://www.sciencedirect.com/science/article/pii/S0092867420312538	mm10
Endo		Mouse
	scDART		scRNA-seq	RNA		Y	1628	7	2020	https://www.ncbi.nlm.nih.gov/geo/query/acc.cgi?acc=GSE137116	https://ashpublications.org/blood/article/136/7/845/455111/Developmental-trajectory-of-prehematopoietic-stem	mm10
	scDART		scATAC-seq	ATAC	Signac	Y	1186	7	2020	https://www.ncbi.nlm.nih.gov/geo/query/acc.cgi?acc=GSE137115	same as above	mm10
Spleen		Mouse
	uniPort, MultiMAP		scRNA-seq	RNA		Y	4333	10	2021	ftp://ngs.sanger.ac.uk/production/teichmann/MultiMAP	https://genomebiology.biomedcentral.com/articles/10.1186/s13059-021-02565-y	mm10
	uniPort, MultiMAP		scATAC-seq	ATAC	SnapATAC	N	3166	9	2018	same as above	https://www.nature.com/articles/s41467-018-07771-0	mm10
Atlas		Mouse
	scJoint		SMART-seq2/scRNA-seq	RNA		N/Y	41,959/54,434	64/39	2018	https://tabula-muris.ds.czbiohub.org/	https://www.nature.com/articles/s41586-018-0590-4	mm10
	scJoint		sci-ATAC-seq	ATAC	Author-defined	N	80254	29	2018	https://atlas.gs.washington.edu/mouse-atac/	https://www.sciencedirect.com/science/article/pii/S0092867418308559	mm9
CD34+ HSPC	SEACells	Human	10x Multiome	Multiomic	Signac	Y	6880	8	2022	https://zenodo.org/record/6383269#.ZCWsCOzMJqs	https://www.nature.com/articles/s41587-023-01716-9	hg38
	scDART		inDrop	RNA		N	5827	7	2019	https://www.ncbi.nlm.nih.gov/geo/query/acc.cgi?acc=GSE117498	https://www.nature.com/articles/s41467-019-10291-0	hg38
	scDART		scATAC-seq	ATAC	CreateGeneActivityMatrix	N	1848	10	2019	https://www.ncbi.nlm.nih.gov/geo/query/acc.cgi?acc=GSE96769	https://www.sciencedirect.com/science/article/pii/S009286741830446X?via%3Dihub	hg19
T-cell-depleted BM	SEACells	Human	10x Multiome	Multiomic	Signac	Y	7439	11	2022	https://zenodo.org/record/6383269#.ZCWsCOzMJqs	https://www.nature.com/articles/s41587-023-01716-9	hg38
(TDBM)
Kidney		Human
	GLUE		snRNA-seq	RNA		Y	19985	13	2021	https://cellxgene.cziscience.com/collections/9b02383a-9358-4f0f-9795-a891ec523bcc	https://www.nature.com/articles/s41467-021-22368-w	hg38
	GLUE		scATAC-seq	ATAC	Signac	Y	24205	13	2021	same as above	same as above	hg38
BMMC		Human	10x Multiome (donor 1)	Multiomic	Signac	Y	18467	22	2021	https://www.ncbi.nlm.nih.gov/geo/query/acc.cgi?acc=GSE194122	https://neurips.cc/virtual/2021/poster/29851	hg38
			scRNA-seq (donor 2,3,9,10)	RNA		Y	26450	22	2021	same as above	same as above	hg38
			scATAC-seq (donor 4,5,7,8)	ATAC	Signac	Y	24332	22	2021	same as above	same as above	hg38
PBMC COVID		Human
	MinNet		scRNA-seq	RNA		N	127614	20	2021	https://www.ncbi.nlm.nih.gov/geo/query/acc.cgi?acc=GSE174072	https://rupress.org/jem/article/218/8/e20210582/212379/Multi-omic-profiling-reveals-widespread	hg19
	MinNet		scATAC-seq	ATAC	Signac	Y	49022	13	2021	same as above	same as above	hg38
PBMC		Human	10x Multiome	Multiomic	Signac	Y	10030	14	2021	https://www.10xgenomics.com/resources/datasets/pbmc-from-a-healthy-donor-granulocytes-removed-through-cell-sorting-10-k-1-standard-2-0-0	NA	hg38
			CITE-seq	RNA		Y	14772	16	2019	https://www.ncbi.nlm.nih.gov/geo/query/acc.cgi?acc=GSE139369	https://www.nature.com/articles/s41587-019-0332-7	hg19
			scATAC-seq	ATAC	Signac	Y	8345	15	2019	same as above	same as above	hg19
Fetal Atlas		Human
	scJoint, GLUE		sci-RNA-seq3	RNA		N	4062980	77	2020	https://www.ncbi.nlm.nih.gov/geo/query/acc.cgi?acc=GSE156793	https://www.science.org/doi/10.1126/science.aba7721	hg19
	scJoint, GLUE		sci-ATAC-seq3	ATAC	Signac	N	678968	63	2020	https://www.ncbi.nlm.nih.gov/geo/query/acc.cgi?acc=GSE149683	https://www.science.org/doi/10.1126/science.aba7612	hg19
Basal cell carcinoma		Human
	MAESTRO		scRNA-seq	RNA		Y	53030	15	2019	https://www.ncbi.nlm.nih.gov/geo/query/acc.cgi?acc=GSE123813	https://www.nature.com/articles/s41591-019-0522-3	hg38
	MAESTRO		scATAC-seq	ATAC	Signac	Y	37818	15	2019	https://www.ncbi.nlm.nih.gov/geo/query/acc.cgi?acc=GSE129785	https://www.nature.com/articles/s41587-019-0206-z#Abs1	hg19
Heart		Human
			snRNA-seq	RNA		Y	35936	12	2021	https://www.ncbi.nlm.nih.gov/geo/query/acc.cgi?acc=GSE165838	https://www.science.org/doi/10.1126/sciadv.abf1444	hg38
			snATAC-seq	ATAC	Signac	N	79477	9	2021	https://www.ncbi.nlm.nih.gov/geo/query/acc.cgi?acc=GSE165837	same as above	hg38
Data that contained less than 20k cells
Cell types in ATAC are a subset of those in RNA
Cell types in ATAC are the same as those in RNA

### Sheet: Table S2
median feature number per cell
	unimodal RNA	unimodal ATAC	multimodal RNA	multimodal ATAC
mEmbryo	3428	4206	4332	12648
mBrain (atlas)	2364	4343	887	1086
mKidney	1232	3415	414	570
mMOp	7285	2092	887	894
mBrain (snap)	1973	2497	887	1068
mBrain (10x)	1973	15000	887	1077
HSPC	1014	5456	2569	16361
PBMC	1204	5759	1765	11543
BMMC	1130	2975	972	3207
median count sum per cell
	unimodal RNA	unimodal ATAC	multimodal RNA	multimodal ATAC
mEmbryo	15128	8248	12418	15495
mBrain (atlas)	646642	4343	1332	1108
mKidney	2825	3839	748	1521
mMOp	46642	2269	1332	916
mBrain (snap)	3787	2668	1332	1093
mBrain (10x)	3787	36562	1332	1103
HSPC	3176	6419	5463	19245
PBMC	2166	11825	3772	14665
BMMC	1814	6086	1486	6608

### Sheet: Table S3
	Package	Version	Note
Python packages	numpy	1.23.5
	pandas	1.4.4
	scanpy	1.9.2
	scipy	1.9.3
	scikit-learn	1.2.1
	seaborn	0.12.2
	matplotlib	3.6.3
	tensorflow	2.3.0
	torch	1.13.1
	scJoint	Modified based on https://github.com/SydneyBioX/scJoint
	scGCN	Modified based on https://github.com/QSong-github/scGCN
	scalex	1.0.2	Modified
	uniport	1.2.2	Modified
	scvi-tools	0.20.3	Used for both scVI and MultiVI
	cobolt	0.0.1	GitHub cloned and installed
	MultiMAP	0.0.1	GitHub cloned and installed
	scDML	0.0.1	GitHub cloned and installed; modified
	scDART	0.1.dev0	GitHub cloned and installed
	scglue	0.3.2
	pamona	0.1.0
	unioncom	0.4.0
	MMD-MA	Adapted from https://bitbucket.org/noblelab/2019_mmd_wabi/src/master/
	SCOT	Modified based on https://github.com/rsinghlab/SCOT
	sinto	0.8.4
R packages	Seurat	4.3.0	Used for both Seurat and Bridge
	Signac	1.9.0
	conos	1.4.6
	pagoda2	1.0.10
	bindSC	1.0.0
	rliger	1.0.0	Used for both LIGER and UINMF
	scMC	1.0.0
	StabMap	0.1.8
	scran	1.26.2
	scuttle	1.8.4
	Dict	0.1.0
	stringr	1.5.0
	peakRAM	1.0.3
	EnsDb.Mmusculus.v79	2.99.0
	EnsDb.Hsapiens.v75	2.99.0
	EnsDb.Hsapiens.v86	2.99.0
Others	cellranger-arc	2.0.1
	Bowtie2	2.4.2
	SAMtools	1.16
	tabix	0.2.6
